# GCN2 eIF2 kinase promotes prostate cancer by maintaining amino acid homeostasis

**DOI:** 10.1101/2022.06.17.496598

**Authors:** Ricardo A. Cordova, Jagannath Misra, Parth H. Amin, Angela J. Klunk, Nur P. Damayanti, Kenneth R. Carlson, Andrew J. Elmendorf, Hyeong-Geug Kim, Emily T. Mirek, Bennet D. Elzey, Marcus J. Miller, X. Charlie Dong, Liang Cheng, Tracy G. Anthony, Roberto Pili, Ronald C. Wek, Kirk A. Staschke

## Abstract

A stress adaptation pathway termed the integrated stress response has been suggested to be active in many cancers including prostate cancer (PCa). Here, we demonstrate that the eIF2 kinase GCN2 is required for sustained growth in androgen-sensitive and castration-resistant models of PCa both in vitro and in vivo, and is active in PCa patient samples. Using RNA-seq transcriptome analysis and a CRISPR-based phenotypic screen, GCN2 was shown to regulate expression of over 60 solute-carrier (*SLC*) genes, including those involved in amino acid transport and loss of GCN2 function reduces amino acid import and levels. Addition of essential amino acids or expression of 4F2 (SLC3A2) partially restored growth following loss of GCN2, suggesting that GCN2 targeting of SLC transporters is required for amino acid homeostasis needed to sustain tumor growth. A small molecule inhibitor of GCN2 showed robust in vivo efficacy in androgen-sensitive and castration-resistant mouse models of PCa, supporting its therapeutic potential for the treatment of PCa.

**Significance:** The ISR kinase GCN2 is critical for maintaining tumor amino acid levels to facilitate growth, suggesting a novel therapeutic strategy for the treatment of prostate cancer by inducing starvation for essential amino acids.
