## Supplementary File 1 for "GCN2 eIF2 kinase promotes prostate cancer by maintaining amino acid homeostasis"

### Sheet: Figure 1A,C,D
Figure 1A - Comparison	Cell Line	Day	Summarya	Adjusted P Value		Figure 1C - Comparison	Cell Line	Day	Summarya	Adjusted P Value		Figure 1D - Comparison	Cell Line	Day	Summarya	Adjusted P Value
Scramble vs. HRI siRNA 3	LNCaP	0	ns	>0.9999		Scramble vs. GCN2 siRNA 5	LAPC-4	0	ns	>0.9999		Vehicle vs. 5 µM GCN2iB	LNCaP	0	ns	>0.9999
		2	*	0.0423				2	**	0.0032				2	****	<0.0001
		4	ns	0.2404				4	**	0.003				4	****	<0.0001
		6	ns	0.7				6	****	<0.0001				6	****	<0.0001
Scramble vs. HRI siRNA 4	LNCaP	0	ns	>0.9999		Scramble vs. GCN2 siRNA 8	LAPC-4	0	ns	>0.9999		Vehicle vs. 2 µM GCN2iB	LNCaP	0	ns	>0.9999
		2	*	0.0317				2	**	0.0013				2	****	<0.0001
		4	**	0.0023				4	**	0.0018				4	****	<0.0001
		6	*	0.0213				6	****	<0.0001				6	****	<0.0001
Scramble vs. PKR siRNA 2	LNCaP	0	ns	>0.9999		Scramble vs. GCN2 siRNA 2	C4-2B	0	ns	>0.9999		Vehicle vs. 1 µM GCN2iB	LNCaP	0	ns	>0.9999
		2	**	0.0083				2	****	<0.0001				2	****	<0.0001
		4	***	0.0005				4	****	<0.0001				4	****	<0.0001
		6	***	0.0005				6	****	<0.0001				6	****	<0.0001
Scramble vs. PKR siRNA 3	LNCaP	0	ns	>0.9999		Scramble vs. GCN2 siRNA 4	C4-2B	0	ns	>0.9999		Vehicle vs. 800 nM GCN2iB	LNCaP	0	ns	>0.9999
		2	****	<0.0001				2	****	<0.0001				2	****	<0.0001
		4	***	0.0007				4	****	<0.0001				4	****	<0.0001
		6	***	0.0003				6	***	0.0069				6	****	<0.0001
Scramble vs. PERK siRNA 3	LNCaP	0	ns	>0.9999		Scramble vs. GCN2 siRNA 2	MR49F	0	ns	>0.9999		Vehicle vs. 500 nM GCN2iB	LNCaP	0	ns	>0.9999
		2	ns	0.7836				2	**	0.0026				2	****	<0.0001
		4	*	0.0109				4	***	0.0002				4	****	<0.0001
		6	**	0.0024				6	****	<0.0001				6	****	<0.0001
Scramble vs. PERK siRNA 4	LNCaP	0	ns	>0.9999		Scramble vs. GCN2 siRNA 4	MR49F	0	ns	>0.9999		Statistical significance was determined using a two-way ANOVA with Tukey's multiple comarisons test, with a single pooled variance.
		2	ns	0.5604				2	**	0.0015		aSummary: ns, P > 0.05; *, P ≤ 0.05; **, P ≤ 0.01; ***, P ≤ 0.001; ****, P ≤ 0.0001
		4	ns	0.3713				4	****	<0.0001
		6	ns	0.1141				6	****	<0.0001
Scramble vs. GCN2 siRNA 2	LNCaP	0	ns	>0.9999		Scramble vs. GCN2 siRNA 2	22Rv1	0	ns	>0.9999
		2	**	0.0025				2	***	0.0002
		4	**	0.001				4	***	0.0003
		6	****	>0.0001				6	***	0.0002
Scramble vs. GCN2 siRNA 4	LNCaP	0	ns	>0.9999		Scramble vs. GCN2 siRNA 4	22Rv1	0	ns	>0.9999
		2	***	0.0003				2	****	<0.0001
		4	****	>0.0001				4	**	0.0016
		6	***	0.0001				6	***	0.0003
						Scramble vs. GCN2 siRNA 2	PC-3	0	ns	>0.9999
								2	*	0.0112
								4	****	<0.0001
								6	****	<0.0001
						Scramble vs. GCN2 siRNA 4	PC-3	0	ns	>0.9999
								2	ns	0.4718
								4	***	0.0004
								6	****	<0.0001
Statistical significance was determined using a two-way ANOVA with Geisser-Greenhouse correction and Tukey's multiple comarisons test, with individual variances computed for each comparison.
aSummary: ns, P > 0.05; *, P ≤ 0.05; **, P ≤ 0.01; ***, P ≤ 0.001; ****, P ≤ 0.0001

### Sheet: Figure 3B
Figure 3B - Comparison	Cell Line	Day	Summarya	Adjusted P Value
Vehicle vs. Vehicle + EAA	LNCaP	0	ns	>0.9999
		2	**	0.0019
		4	****	<0.0001
		6	****	<0.0001
Vehicle vs. GCN2iB	LNCaP	0	ns	>0.9999
		2	**	0.002
		4	****	<0.0001
		6	****	<0.0001
Vehicle vs. GCN2iB + EAA	LNCaP	0	ns	>0.9999
		2	****	<0.0001
		4	****	<0.0001
		6	****	<0.0001
Vehicle + EAA vs. GCN2iB	LNCaP	0	ns	>0.9999
		2	****	<0.0001
		4	****	<0.0001
		6	****	<0.0001
Vehicle + EAA vs. GCN2iB + EAA	LNCaP	0	ns	>0.9999
		2	ns	>0.9999
		4	ns	>0.9999
		6	****	<0.0001
GCN2iB vs. GCN2iB + EAA	LNCaP	0	ns	>0.9999
		2	****	<0.0001
		4	****	<0.0001
		6	****	<0.0001
Statistical significance was determined using a two-way ANOVA with Geisser-Greenhouse correction and Tukey's multiple comarisons test, with individual variances for each comparison.
aSummary: ns, P > 0.05; **, P ≤ 0.01; ****, P ≤ 0.0001

### Sheet: Figure 4F,H
Figure 4F - Comparison	Cell Line	Day	Summarya	Adjusted P Value		Figure 4H - Comparison	Cell Line	Day	Summarya	Adjusted P Value
Scramble vs. 4F2 shRNA1	LNCaP	0	ns	>0.9999		Scramble vs. GCN2 siRNA 2	LNCaP-Control	0	ns	>0.9999
		2	ns	0.8523				2	ns	0.0512
		4	****	<0.0001				4	****	<0.0001
		6	****	<0.0001		Scramble vs. GCN2 siRNA 4	LNCaP-Control	0	ns	>0.9999
Scramble vs. 4F2 shRNA2	LNCaP	0	ns	>0.9999				2	*	0.0385
		2	ns	0.317				4	****	<0.0001
		4	****	<0.0001		Scramble vs. GCN2iB	LNCaP-Control	0	ns	>0.9999
		6	****	<0.0001				2	ns	0.0732
Scramble vs. 4F2 shRNA1	22Rv1	0	ns	>0.9999				4	****	<0.0001
		2	ns	0.4894		Scramble vs. GCN2 siRNA 2	LNCaP-4F2	0	ns	>0.9999
		4	*	0.037				2	*	0.0228
		6	****	<0.0001				4	**	0.0011
Scramble vs. 4F2 shRNA2	22Rv1	0	ns	>0.9999		Scramble vs. GCN2 siRNA 4	LNCaP-4F2	0	ns	>0.9999
		2	ns	0.4131				2	ns	0.174
		4	**	0.0036				4	**	0.0029
		6	****	<0.0001		Scramble vs. GCN2iB	LNCaP-4F2	0	ns	>0.9999
								2	ns	0.7528
								4	ns	0.7339
Statistical significance was determined using a two-way ANOVA and Tukey's multiple comarisons test, with a single pooled varianc.						Statistical significance was determined using a two-way ANOVA with Geisser-Greenhouse correction and Tukey's multiple comarisons test, with individual variances for each comparison.
aSummary: ns, P > 0.05; *, P ≤ 0.05; **, P ≤ 0.01; ****, P ≤ 0.0001						aSummary: ns, P > 0.05; *, P ≤ 0.05; **, P ≤ 0.01; ****, P ≤ 0.0001

### Sheet: Figure 1 - FS2B
Figure 1 - FS2B - Comparison	Cell Line	Day	Summarya	Adjusted P Value
WT vs. GCN2 KO	22Rv1	0	ns	>0.9999
		2	****	<0.0001
		4	****	<0.0001
		6	****	<0.0001
WT vs. GCN2 KO + GCN2	22Rv1	0	ns	>0.9999
		2	ns	0.837
		4	****	<0.0001
		6	ns	0.0849
GCN2 KO vs. GCN2 KO + GCN2	22Rv1	0	ns	>0.9999
		2	****	<0.0001
		4	****	<0.0001
		6	****	<0.0001
Statistical significance was determined using a two-way ANOVA with Geisser-Greenhouse correction and Tukey's multiple comarisons test, with individual variances for each comparison.
aSummary: ns, ****, P ≤ 0.0001

### Sheet: Figure 1 - FS3A, FS3B
Figure 1 - FS3A - Comparison	Cell Line	Day	Summarya	Adjusted P Value		Figure 1 - FS3A - Comparison	Cell Line	Day	Summarya	Adjusted P Value		Figure 1 - FS3A - Comparison	Cell Line	Day	Summarya	Adjusted P Value		Figure 1 - FS3B - Comparison	Cell Line	Day	Summarya	Adjusted P Value
Vehicle vs. 10 µM GCN2iB	C4-2B	0	ns	>0.9999		Vehicle vs. 10 µM GCN2iB	22Rv1	0	ns	>0.9999		Vehicle vs. 10 µM GCN2iB	PC-3	0	ns	>0.9999		Vehicle (parental) vs. 2 µM GCN2iB (parental)	22Rv1	0	ns	>0.9999
		2	ns	>0.9999				2	****	<0.0001				2	ns	0.6985				2	***	0.0004
		4	****	<0.0001				4	****	<0.0001				4	****	<0.0001				4	ns	0.0503
		6	****	<0.0001				6	****	<0.0001				6	****	<0.0001				6	****	<0.0001
Vehicle vs. 5 µM GCN2iB	C4-2B	0	ns	>0.9999		Vehicle vs. 5 µM GCN2iB	22Rv1	0	ns	>0.9999		Vehicle vs. 5 µM GCN2iB	PC-3	0	ns	>0.9999		Vehicle (parental) vs. 5 µM GCN2iB (parental)	22Rv1	0	ns	>0.9999
		2	ns	0.8291				2	***	0.002				2	**	0.0047				2	***	0.0007
		4	****	<0.0001				4	****	<0.0001				4	****	<0.0001				4	**	0.009
		6	****	<0.0001				6	****	<0.0001				6	****	<0.0001				6	****	<0.0001
Vehicle vs. 2 µM GCN2iB	C4-2B	0	ns	>0.9999		Vehicle vs. 2 µM GCN2iB	22Rv1	0	ns	>0.9999		Vehicle vs. 2 µM GCN2iB	PC-3	0	ns	>0.9999		Vehicle (parental) vs. 10 µM GCN2iB (parental)	22Rv1	0	ns	>0.9999
		2	ns	0.8638				2	*	0.0217				2	ns	0.1428				2	**	0.0033
		4	***	0.0005				4	****	<0.0001				4	****	<0.0001				4	**	0.007
		6	****	<0.0001				6	****	<0.0001				6	****	<0.0001				6	****	<0.0001
Vehicle vs. 1 µM GCN2iB	C4-2B	0	ns	>0.9999		Vehicle vs. 1 µM GCN2iB	22Rv1	0	ns	>0.9999		Vehicle vs. 1 µM GCN2iB	PC-3	0	ns	>0.9999		Vehicle (GCN2 KO) vs. 2 µM GCN2iB (GCN2 KO)	22Rv1	0	ns	>0.9999
		2	ns	0.9768				2	*	0.0324				2	****	<0.0001				2	ns	0.6614
		4	*	0.0189				4	****	<0.0001				4	****	<0.0001				4	ns	0.2625
		6	****	<0.0001				6	****	<0.0001				6	*	0.0347				6	ns	0.0759
Statistical significance was determined using a two-way ANOVA with Geisser-Greenhouse correction and Tukey's multiple comarisons test, with individual variances for each comparison.																		Vehicle (GCN2 KO) vs. 5 µM GCN2iB (GCN2 KO)	22Rv1	0	ns	>0.9999
aSummary: ns, P > 0.05; *, P ≤ 0.05; **, P ≤ 0.01; ***, P ≤ 0.001; ****, P ≤ 0.0001																				2	ns	0.1271
																				4	ns	0.2625
																				6	ns	0.0841
																		Vehicle (GCN2 KO) vs. 10 µM GCN2iB (GCN2 KO)	22Rv1	0	ns	>0.9999
																				2	ns	0.2169
																				4	*	0.0144
																				6	ns	0.4261
																		Vehicle (parental) vs. Vehicle (GCN2 KO)	22Rv1	0	ns	>0.9999
																				2	ns	0.1611
																				4	**	0.001
																				6	****	<0.0001

### Sheet: Figure 1 - FS4
Figure 1 - FS4 - Comparison	Cell Line	Day	Summarya	Adjusted P Value
Scramble vs. ATF4 siRNA 1	LNCaP	0	ns	>0.9999
		2	***	0.0005
		4	***	0.001
		6	***	0.0009
Scramble vs. ATF4 siRNA 2	LNCaP	0	ns	>0.9999
		2	***	0.003
		4	****	<0.0001
		6	***	0.0002
Scramble vs. ATF4 siRNA 1	MR49F	0	ns	>0.9999
		2	ns	0.1816
		4	***	0.0004
		6	****	<0.0001
Scramble vs. ATF4 siRNA 2	MR49F	0	ns	>0.9999
		2	ns	0.2428
		4	****	<0.0001
		6	****	<0.0001
Scramble vs. ATF4 siRNA 1	C4-2B	0	ns	>0.9999
		2	ns	0.8405
		4	****	<0.0001
		6	****	<0.0001
Scramble vs. ATF4 siRNA 2	C4-2B	0	ns	>0.9999
		2	ns	0.536
		4	****	<0.0001
		6	****	<0.0001
Scramble vs. ATF4 siRNA 1	PC-3	0	ns	>0.9999
		2	ns	0.135
		4	****	<0.0001
		6	****	<0.0001
Scramble vs. ATF4 siRNA 2	PC-3	0	ns	>0.9999
		2	ns	0.1429
		4	****	<0.0001
		6	****	<0.0001
Statistical significance was determined using a two-way ANOVA with Geisser-Greenhouse correction and Tukey's multiple comarisons test, with individual variances for each comparison.
aSummary: ns, P > 0.05; ***, P ≤ 0.001; ****, P ≤ 0.0001

### Sheet: Figure 1 - FS5C, FS5E
Figure 1 - FS5C - Comparison	Cell Line	Day	Summarya	Adjusted P Value		Figure 1 - FS5E - Comparison	Cell Line	Day	Summarya	Adjusted P Value
Scramble vs. GCN2 siRNA 2	BPH-1	0	ns	>0.9999		Vehicle vs. 0.5 µM GCN2iB	BPH-1	0	ns	>0.9999
		2	ns	0.1269				2	ns	>0.9999
		4	ns	0.2131				4	ns	0.9782
Scramble vs. GCN2 siRNA 4	BPH-1	0	ns	>0.9999		Vehicle vs. 1.0 µM GCN2iB	BPH-1	0	ns	>0.9999
		2	ns	0.2276				2	ns	0.9996
		4	*	0.0165				4	ns	>0.9999
Scramble vs. ATF4 siRNA 2	BPH-1	0	ns	>0.9999		Vehicle vs. 2.0 µM GCN2iB	BPH-1	0	ns	>0.9999
		2	ns	0.8921				2	ns	0.9337
		4	ns	0.9465				4	ns	0.6267
Scramble vs. ATF4 siRNA 4	BPH-1	0	ns	>0.9999		Vehicle vs. 5.0 µM GCN2iB	BPH-1	0	ns	>0.9999
		2	ns	0.139				2	ns	0.7607
		4	ns	0.9651				4	ns	0.7709
Scramble vs. 4F2 siRNA 2	BPH-1	0	ns	>0.9999		Vehicle vs. 10.0 µM GCN2iB	BPH-1	0	ns	>0.9999
		2	ns	0.6136				2	ns	0.8033
		4	*	0.0276				4	ns	0.9988
Scramble vs. 4F2 siRNA 4	BPH-1	0	ns	>0.9999
		2	***	0.0003
		4	**	0.0068
Statistical significance was determined using a two-way ANOVA with Geisser-Greenhouse correction and Tukey's multiple comarisons test, with individual variances computed for each comparison.
aSummary: ns, P > 0.05; *, P ≤ 0.05; **, P ≤ 0.01; ***, P ≤ 0.001

### Sheet: Figure 3 - FS2
Figure 3 - FS2 - Comparison	Cell Line	Day	Summarya	Adjusted P Value
Vehicle vs. Vehicle + EAA	LNCaP	0	ns	>0.9999
		2	**	0.0033
		4	****	<0.0001
		6	****	<0.0001
Vehicle vs. GCN2iB	LNCaP	0	ns	>0.9999
		2	*	0.0148
		4	****	<0.0001
		6	****	<0.0001
Vehicle vs. GCN2iB + EAA	LNCaP	0	ns	>0.9999
		2	*	0.0242
		4	****	<0.0001
		6	ns	0.997
Vehicle vs. Vehicle + NEAA	LNCaP	0	ns	>0.9999
		2	ns	0.9996
		4	ns	0.8727
		6	*	0.0131
Vehicle vs. GCN2iB + NEAA	LNCaP	0	ns	>0.9999
		2	**	0.0012
		4	****	<0.0001
		6	****	<0.0001
Vehicle vs. Vehicle + His	LNCaP	0	ns	>0.9999
		2	ns	0.1068
		4	****	<0.0001
		6	****	<0.0001
Vehicle vs. GCN2iB + His	LNCaP	0	ns	>0.9999
		2	ns	0.1529
		4	ns	0.982
		6	****	<0.0001
Statistical significance was determined using a two-way ANOVA with Geisser-Greenhouse correction and Tukey's multiple comarisons test, with individual variances for each comparison.
aSummary: ns, P > 0.05; *, P ≤ 0.05; **, P ≤ 0.001; ****, P ≤ 0.0001

### Sheet: Figure 4 - FS3D
Figure 4 - FS3D - Comparison	Cell Line	Day	Summarya	Adjusted P Value
Control vs. 4F2	LNCaP	0	ns	>0.9999
		2	****	<0.0001
		4	****	<0.0001
Control vs. 4F2	22Rv1	0	ns	>0.9999
		2	**	0.0011
		4	****	<0.0001
Statistical significance was determined using a two-way ANOVA with Sidak's multiple comparisons test, with a single pooled variance.
aSummary: ns, P > 0.05; *, P ≤ 0.05; **, P ≤ 0.001; ****, P ≤ 0.0001
